# Simultaneous Identification of Brain Cell Type and Lineage via Single Cell RNA Sequencing

**DOI:** 10.1101/2020.12.31.425016

**Authors:** Donovan J. Anderson, Florian M. Pauler, Aaron McKenna, Jay Shendure, Simon Hippenmeyer, Marshall S. Horwitz

## Abstract

Acquired mutations are sufficiently frequent such that the genome of a single cell offers a record of its history of cell divisions. Among more common somatic genomic alterations are loss of heterozygosity (LOH). Large LOH events are potentially detectable in single cell RNA sequencing (scRNA-seq) datasets as tracts of monoallelic expression for constitutionally heterozygous single nucleotide variants (SNVs) located among contiguous genes. We identified runs of monoallelic expression, consistent with LOH, uniquely distributed throughout the genome in single cell brain cortex transcriptomes of F1 hybrids involving different inbred mouse strains. We then phylogenetically reconstructed single cell lineages and simultaneously identified cell types by corresponding gene expression patterns. Our results are consistent with progenitor cells giving rise to multiple cortical cell types through stereotyped expansion and distinct waves of neurogenesis. Compared to engineered recording systems, LOH events accumulate throughout the genome and across the lifetime of an organism, affording tremendous capacity for encoding lineage information and increasing resolution for later cell divisions. This approach can conceivably be computationally incorporated into scRNA-seq analysis and may be useful for organisms where genetic engineering is prohibitive, such as humans.
