## Supplemental Table 1 for "Simultaneous Identification of Brain Cell Type and Lineage via Single Cell RNA Sequencing"

### Sheet: Sheet1
Supplemental Table 1: Genes used to identify cell types.
	Cell Type	Genes			References
	Radial glial cell	Vimentin (Vim), Pax6, BLBP (Fap7), TN-C (Tnc), Nestin (Nes), Sox2, GLAST (Slc1a3)			Bylund, M., Andersson, E., Novitch, B. G. & Muhr, J. Vertebrate neurogenesis is counteracted by Sox1-3 activity. Nat Neurosci 6, 1162–1168 (2003).
					Heins, N. et al. Glial cells generate neurons: the role of the transcription factor Pax6. Nat. Neurosci. 5, 308–315 (2002).
					Kageyama, R., Ohtsuka, T. & Kobayashi, T. Roles of Hes genes in neural development. Development Growth and Differentiation 50, (2008).
					Kriegstein, A. & Alvarez-Buylla, A. The glial nature of embryonic and adult neural stem cells. Annu. Rev. Neurosci. 32, 149–84 (2009).
					Kriegstein, A. R. & Götz, M. Radial glia diversity: A matter of cell fate. Glia 43, 37–43 (2003).
					Kriegstein, A. & Alvarez-Buylla, A. The glial nature of embryonic and adult neural stem cells. Annu. Rev. Neurosci. 32, 149–84 (2009).
					Lamouille, S., Xu, J. & Derynck, R. Molecular mechanisms of epithelial-mesenchymal transition. Nat. Rev. Mol. Cell Biol. 15, 178–96 (2014).
					Papanayotou, C. et al. A mechanism regulating the onset of Sox2 expression in the embryonic neural plate. Plos Biol 6, e2 (2008).
	Immature neuron	Doublecortin (Dcx), Neurod1, Beta III tubulin (Tubb3)			Atweh, C. The Role of Stathmin in the Regulation of the Cell Cycle. J.Cell.Biochem 93, (2004).
					Englund, C. et al. Pax6, Tbr2, and Tbr1 Are Expressed Sequentially by Radial Glia, Intermediate Progenitor Cells, and post-mitotic Neurons in Developing Neocortex. J. Neurosci. 25, 247–251 (2005).
					Katsetos, C. D. et al. Class III beta-tubulin isotype (beta III) in the adrenal medulla: I. Localization in the developing human adrenal medulla. Anat. Rec. 250, 335–43 (1998).
					Kim, E. J., Ables, J. L., Dickel, L. K., Eisch, A. J. & Johnson, J. E. Ascl1 (Mash1) Defines Cells with Long-Term Neurogenic Potential in Subgranular and Subventricular Zones in Adult Mouse Brain. (2011).
					Kwak, M. et al. Effects of Neonatal Hypoxic-Ischemic Injury and Hypothermic Neuroprotection on Neural Progenitor Cells in the Mouse Hippocampus. Dev. Neurosci. 37, 428–439 (2015).
					Martí-Mengual, U., Varea, E., Crespo, C., Blasco-Ibáñez, J. M. & Nacher, J. Cells expressing markers of immature neurons in the amygdala of adult humans. Eur. J. Neurosci. 37, 10–22 (2013).
					Menezes, J. R. & Luskin, M. B. Expression of neuron-specific tubulin defines a novel population in the proliferative layers of the developing telencephalon. J. Neurosci. 14, 5399–5416 (1994).
					Pollen, A. A. et al. Molecular Identity of Human Outer Radial Glia during Cortical Development. Cell 163, 55–67 (2015).
					Shin, J. et al. Single-Cell RNA-Seq with Waterfall Reveals Molecular Cascades underlying Adult Neurogenesis. Cell Stem Cell 17, 360–372 (2015).
	Neuron	NeuN (Rbfox3), 160 kDa Neurofilament medium (Nefm), 200 kDa Neurofilament heavy (Nefh)			El-Husseini, A. E. et al. PSD-95 involvement in maturation of excitatory synapses. Science 290, 1364–8 (2000).
					Kwon, S. E. & Chapman, E. R. Synaptophysin regulates the kinetics of synaptic vesicle endocytosis in central neurons. Neuron 70, 847–54 (2011).
					Mullen, R. J., Buck, C. R. & Smith, A. M. NeuN, a neuronal specific nuclear protein in vertebrates. Development 116, 201–211 (1992).
					Soltani, M. H. et al. Microtubule-associated protein 2, a marker of neuronal differentiation, induces mitotic defects, inhibits growth of melanoma cells, and predicts metastatic potential of cutaneous melanoma. Am. J. Pathol. 166, 1841–1850 (2005).
					Trojanowski, J. Q., Walkenstein, N. & Lee, V. M. Expression of neurofilament subunits in neurons of the central and peripheral nervous system: an immunohistochemical study with monoclonal antibodies. J. Neurosci. 6, 650–660 (1986).
					Yuan, a., Rao, M. V., Veeranna & Nixon, R. a. Neurofilaments at a glance. J. Cell Sci. 125, 3257–3263 (2012).
	Glutametergic neuron	vGluT1 (Slc17a7), NMDAR1 (Grin1), Glutaminase (Gls)			Baude, A., Strube, C., Tell, F. & Kessler, J.-P. Glutamatergic neurotransmission in the nucleus tractus solitarii: structural and functional characteristics. J. Chem. Neuroanat. 38, 145–53 (2009).
					Fernandes, S. P., Dringen, R., Lawen, A. & Robinson, S. R. Neurones express glutamine synthetase when deprived of glutamine or interaction with astrocytes. J. Neurochem. 114, 1527–36 (2010).
					Wang, T. & Miller, K. E. Characterization of glutamatergic neurons in the rat atrial intrinsic cardiac ganglia that project to the cardiac ventricular wall. Neuroscience 329, 134–150 (2016).
	Astrocyte	S100 beta (S100b), Aldose C (Aldoc), GLAST (Slc1a3), GLT-1 (Slc1a2), Glutamine synthetase (Glul)			Cahoy, J. D. et al. A transcriptome database for astrocytes, neurons, and oligodendrocytes: a new resource for understanding brain development and function. J. Neurosci. 28, 264–78 (2008).
					Dimou, L. & Götz, M. Glial Cells as Progenitors and Stem Cells: New Roles in the Healthy
					and Diseased Brain. Physiol. Rev. 94, 709–737 (2014).
					Kriegstein, A. R. & Götz, M. Radial glia diversity: A matter of cell fate. Glia 43, 37–43 (2003).
					Raponi, E. et al. S100B expression defines a state in which GFAP-expressing cells lose their neural stem cell potential and acquire a more mature developmental stage. Glia 55(2), 165-177 (2007).
	Oligodendrocyte	PDGF receptor alpha (Pdgfra), NG2 (Cspg4), Sox10, Oligodendrocyte specific protein (Cldn11), Myelin oligodendrocyte glycoprotein (Mog)			Barbarese, E. et al. Expression and localization of myelin basic protein in oligodendrocytes and transfected fibroblasts. J. Neurochem. 51, 1737–45 (1988).
					Dyer, C. A., Hickey, W. F. & Geisert, E. E. Myelin/oligodendrocyte-specific protein: a novel surface membrane protein that associates with microtubules. J. Neurosci. Res. 28, 607–13 (1991).
					surface membrane protein that associates with microtubules. J. Neurosci. Res. 28, 607–13
					(1991).
					Marques, S. et al. Oligodendrocyte heterogeneity in the mouse juvenile and adult central nervous system. Science 352, 1326–9 (2016).
					Mei, F. et al. Stage-specific deletion of Olig2 conveys opposing functions on differentiation and maturation of oligodendrocytes. J. Neurosci. 33, 8454–62 (2013).
					Pozniak, C. D. et al. Sox10 directs neural stem cells toward the oligodendrocyte lineage by decreasing Suppressor of Fused expression. Proc. Natl. Acad. Sci. U. S. A. 107, 21795–800 (2010).
					Scolding, N. J. et al. Myelin-oligodendrocyte glycoprotein (MOG) is a surface marker of oligodendrocyte maturation. J. Neuroimmunol. 22, 169–176 (1989).
					Zhou, Q., Choi, G. & Anderson, D. J. The bHLH transcription factor Olig2 Promotes oligodendrocyte differentiation in collaboration with Nkx2.2. Neuron 31, 791–807 (2001).
