## Supplemental Table 2 for "Simultaneous Identification of Brain Cell Type and Lineage via Single Cell RNA Sequencing"

### Sheet: Sheet1
Mus_s_Genes	Mus_g2m_Genes
Mcm5	Cdca2
Uhrf1	Gtse1
Ung	Hmmr
Brip1	Cenpa
Msh2	Kif2c
Rrm1	Ncapd2
Pola1	Dlgap5
Mcm6	Nek2
Nasp	Tubb4b
Chaf1b	Tpx2
Exo1	Ccnb2
Clspn	Ndc80
Ubr7	Ctcf
Tipin	Ttk
Blm	Psrc1
Dtl	Kif23
Rad51	Rangap1
Wdr76	Cbx5
Hells	Aurkb
Mcm2	Bub1
Gins2	Cks1brt
Tyms	Gas2l3
E2f8	Cdc20
Cdc6	Aurka
Casp8ap2	Lbr
Gmnn	Hjurp
Rrm2	Ube2c
Usp1	Anp32e
Cdc45	Cks1b
Pcna	Kif11
Rfc2	Anln
Rpa2	Cdca3
Rad51ap1	Birc5
Slbp	Ckap2
Cdca7	Cdc25c
Fen1	G2e3
Ccne2	Kif20b
Mcm4	Top2a
Dscc1	Ect2
Prim1	Hmgb2
Pold3	Cdca8
	Cenpe
	Cenpf
	Ckap5
	Nuf2
	Tmpo
	Tacc3
	Cdk1
	Smc4
	Nusap1
	Cks2
	Mki67
	Ckap2l
