## Supplemental Table 3 for "Simultaneous Identification of Brain Cell Type and Lineage via Single Cell RNA Sequencing"

### Sheet: Sheet1
XactB6_Esc				XactCA_Esc
Gene name	Gene start (bp)	Gene end (bp)		Gene name	Gene start (bp)	Gene end (bp)
1700111N16Rik	69929259	70143588		1110012L19Rik	70385877	70389417
4933407K13Rik	75706932	75764699		2810403D21Rik	108833800	108974906
5530601H04Rik	105037197	105079609		5330434G04Rik	105348282	105391776
Aff2	69360294	69868037		5530601H04Rik	105037197	105079609
Amer1	95420318	95444872		Acsl4	142317993	142390535
Apoo	94367117	94417093		Armcx1	134717963	134721917
Araf	20797814	20860519		Arxes2	135993824	135995355
Armcx1	134717963	134721917		Atp6ap2	12587801	12617049
Atg4a	140956907	141164270		Atrx	105797615	105929403
Bcap31	73686178	73716175		Bcap31	73686178	73716175
Bex1	136213972	136215513		Bex2	136066564	136068236
Bhlhb9	135797594	135891081		Bex3	136270253	136271978
Brcc3	75416628	75454001		Bhlhb9	135797594	135891081
Cldn34a	152537501	152564197		Dcx	143855842	143933311
Cmc4	75404846	75416584		Fhl1	56731787	56793346
Ebp	8185329	8193512		Fmr1	68678541	68717963
Fgf13	59062145	59568071		Ftsj1	8238668	8252406
Flna	74223461	74249820		G6pdx	74409483	74429194
Gm14719	49660960	49661299		Gdi1	74304998	74311862
Gm15043	137111340	137112882		Glra2	165129017	165327393
Gm26992	103422010	103481705		Gm14537	20391709	20392501
Gm45022	153721157	153723881		Gm14719	49660960	49661299
Gm7158	152544253	152545155		Gm24812	87899205	87899488
Htatsf1	57053583	57067183		Gm26992	103422010	103481705
Idh3g	73778963	73786897		Gm45208	7722245	7730530
Igbp1	100494291	100516125		Gm4853	38396935	38397328
Jpx	103493556	103565696		Gm9157	103529483	103529707
Kdm6a	18162575	18279936		Gpkow	7697131	7710262
L1cam	73853778	73896105		Gpm6b	166238911	166388988
Lancl3	9199902	9268085		Gpr173	152343598	152368704
Maged1	94535474	94542143		Haus7	73437315	73459044
Map3k15	159988433	160123351		Hccs	169250193	169320372
Mdm4-ps	128261411	128267924		Hdac6	7930120	7947889
Nbdy	153723590	153741920		Hmgb3	71555918	71560676
Ndufb11	20615326	20617619		Hmgn5	109004534	109013404
Nono	101429318	101448591		Hprt	52988137	53021659
Pbdc1	105079756	105117090		Idh3g	73778963	73786897
Pdha1	160122209	160138413		Ids	70343069	70365084
Pqbp1	7894519	7899269		Igbp1	100494291	100516125
Prdx4	155323918	155340754		Ikbkg	74393290	74453854
Rbmx	57383530	57393036		Il1rapl1	86740870	88115645
Slc25a53	136981116	137038302		Jpx	103493556	103565696
Tceal9	136245079	136247139		Kantr	152294828	152327495
Tsix	103431517	103484957		Kdm5c	152233020	152274535
Vbp1	75514299	75534942		Kdm6a	18162575	18279936
Xist	103460366	103483254		L1cam	73853778	73896105
Zcchc18	136993155	136998472		Lamp2	38401357	38456454
				Lrch2	147470375	147554081
				Maged1	94535474	94542143
				Maged2	150806370	150814345
				Map3k15	159988433	160123351
				Msn	96096042	96168552
				Ndp	16885521	16911774
				Ndufb11	20615326	20617619
				Nkap	37126795	37150746
				Nono	101429318	101448591
				Nsdhl	72918557	72958514
				Ocrl	47912387	47965868
				Pak3	143518591	143797796
				Pbdc1	105079756	105117090
				Pdha1	160122209	160138413
				Pdk3	93764607	93832201
				Pgk1	106187100	106203699
				Pgrmc1	36598206	36606079
				Pnck	73655994	73660117
				Praf2	7728439	7731064
				Prdx4	155323918	155340754
				Prps1	140456613	140476140
				Rab9	166457253	166479867
				Rbm3	8138975	8145880
				Rbmx	57383530	57393036
				Rlim	103957163	103981284
				Rp2	20364481	20405653
				Rpl10	74270812	74273135
				Sh3kbp1	159627272	159978069
				Slc25a53	136981116	137038302
				Taf9b	106206883	106221158
				Taz	74281912	74290151
				Tbl1x	77511013	77662983
				Tceal1	136707982	136711478
				Tceal9	136245079	136247139
				Tmem164	142681406	142843494
				Tmsb15b1	136974022	136976874
				Tmsb15b2	136955265	136975497
				Tmsb15l	136954988	136976869
				Tsix	103431517	103484957
				Usp27x	7371276	7375830
				Xiap	42059679	42109656
				Xist	103460366	103483254
				Zrsr2	163935443	163958661
