## Supplemental Table 4 for "Simultaneous Identification of Brain Cell Type and Lineage via Single Cell RNA Sequencing"

### Sheet: SuppTable_EnrichScor
	Supplemental Table 4
		Target Mouse Compared
		P0-1	P0-2	P42-2	P42-3
	P0-1	0.5	0.822353	0.885991	0.904644
	P0-2	0.950097	0.5	0.891484	0.916552
	P42-2	0.955352	0.850803	0.5	0.906389
	P42-3	0.953809	0.91341	0.881813	0.5
	Allele enrichment scores between two mice. For any allele occurring in one mouse, the number of cells that have that allele is divided by the sum of that number plus the number of cells that have the allele in the target mouse. These ratios are then averaged across all alleles occurring in the first mouse and have a possible range of 0 – 1. Note: The matrix is not symmetrical due to unequal numbe…
